# Disentangling selection on genetically correlated polygenic traits using whole-genome genealogies

**DOI:** 10.1101/2020.05.07.083402

**Authors:** Aaron J. Stern, Leo Speidel, Noah A. Zaitlen, Rasmus Nielsen

## Abstract

We present a full-likelihood method to estimate and quantify polygenic adaptation from contemporary DNA sequence data. The method combines population genetic DNA sequence data and GWAS summary statistics from up to thousands of nucleotide sites in a joint likelihood function to estimate the strength of transient directional selection acting on a polygenic trait. Through population genetic simulations of polygenic trait architectures and GWAS, we show that the method substantially improves power over current methods. We examine the robustness of the method under uncorrected GWAS stratification, uncertainty and ascertainment bias in the GWAS estimates of SNP effects, uncertainty in the identification of causal SNPs, allelic heterogeneity, negative selection, and low GWAS sample size. The method can quantify selection acting on correlated traits, fully controlling for pleiotropy even among traits with strong genetic correlation (|*r_g_*| = 80%; c.f. schizophrenia and bipolar disorder) while retaining high power to attribute selection to the causal trait. We apply the method to study 56 human polygenic traits for signs of recent adaptation. We find signals of directional selection on pigmentation (tanning, sunburn, hair, *P*=5.5e-15, 1.1e-11, 2.2e-6, respectively), life history traits (age at first birth, EduYears, *P*=2.5e-4, 2.6e-4, respectively), glycated hemoglobin (HbA1c, *P*=1.2e-3), bone mineral density (*P*=1.1e-3), and neuroticism (*P*=5.5e-3). We also conduct joint testing of 137 pairs of genetically correlated traits. We find evidence of widespread correlated response acting on these traits (2.6-fold enrichment over the null expectation, *P*=1.5e-7). We find that for several traits previously reported as adaptive, such as educational attainment and hair color, a significant proportion of the signal of selection on these traits can be attributed to correlated response, *vs* direct selection (*P*=2.9e-6, 1.7e-4, respectively). Lastly, our joint test uncovers antagonistic selection that has acted to increase type 2 diabetes (T2D) risk and decrease HbA1c (*P*=1.5e-5).
