## Supplementary material for "Disentangling selection on genetically correlated polygenic traits using whole-genome genealogies": SUPP_text_figs_tables: tables.xlsx

### Sheet: SuppTab1
Name									mean |pheno change| (SDs)
Trait	omega	t	M	p	n	demog	mean |s|	mean |allele freq change|	Trait I	Trait II	Trait III	Trait IV
Neu	Sel_000	t_0	M_3000	p_6e-1	400	GBR	0	0.00061	0.00023	0.00084	-9e-05	-0.00014
Neu	Sel_000	t_0	M_1000	p_6e-1	178	const	0	0.01307	-0.01479	-0.01398	-0.04047	-0.01223
Neu	Sel_000	t_0	M_1000	p_8e-1	400	const	0	0.01297	-0.03324	-0.02561	-0.00577	-0.021
Neu	Sel_000	t_0	M_300	p_6e-1	400	GBR	0	0.00049	-0.00045	-0.00058	0.00106	-0.00126
Neu	Sel_000	t_0	M_1000	p_4e-1	400	const	0	0.01294	-0.04115	-0.02158	-0.04371	0.02948
Neu	Sel_000	t_0	M_1000	p_6e-1	400	GBR	0	0.00054	-0.00159	-0.00164	-0.00087	-0.00036
Neu	Sel_000	t_0	M_1000	p_10e-1	178	const	0	0.01323	0.01239	0.01377	0.04455	-0.00028
Neu	Sel_000	t_0	M_3000	p_6e-1	400	const	0	0.01437	-0.0189	-0.01565	-0.03761	-0.00866
Neu	Sel_000	t_0	M_1000	p_6e-1	400	const	0	0.01281	0.01115	0.03582	0.02283	0.0073
Neu	Sel_000	t_0	M_1000	p_10e-1	6390	const	0	0.013	-0.00256	0.00579	-0.02011	-0.02269
Neu	Sel_000	t_0	M_1000	p_10e-1	400	const	0	0.01379	0.01032	-0.00274	0.02135	0.02892
Neu	Sel_000	t_0	M_300	p_6e-1	400	const	0	0.01244	0.01504	0.00828	0.02679	-0.00992
Neu	Sel_000	t_0	M_10000	p_6e-1	400	const	0	0.01695	0.04537	0.04101	0.00711	-0.00104
Neu	Sel_000	t_0	M_100	p_6e-1	400	const	0	0.01351	-0.00623	0.03135	-0.02	-0.0543
Trait III	Sel_050	t_0	M_10000	p_10e-1	400	const	0.00041	0.01818	0.29069	0.25497	0.50087	0.08764
Trait III	Sel_050	t_0	M_10000	p_6e-1	400	const	0.00047	0.01758	0.28137	0.28934	0.58693	0.10107
Trait I	Sel_050	t_0	M_10000	p_10e-1	400	const	0.00073	0.01932	0.79983	0.66707	0.48556	0.16955
Trait IV	Sel_050	t_0	M_10000	p_10e-1	400	const	0.0008	0.01913	0.15929	0.08937	0.1276	0.89245
Trait I	Sel_050	t_0	M_10000	p_6e-1	400	const	0.00081	0.01837	0.94609	0.74075	0.53203	0.20145
Trait IV	Sel_050	t_0	M_10000	p_6e-1	400	const	0.00093	0.01891	0.19304	0.12158	0.15541	1.08532
Trait I	Sel_025	t_0	M_1000	p_10e-1	178	const	0.00096	0.01432	0.56964	0.4334	0.28827	0.11212
Trait I	Sel_025	t_0	M_1000	p_10e-1	6390	const	0.00097	0.01456	0.5737	0.46623	0.26893	0.12458
Trait III	Sel_050	t_0	M_1000	p_10e-1	400	const	0.00118	0.01555	0.40508	0.36708	0.71297	0.12829
Trait III	Sel_050	t_0	M_1000	p_6e-1	400	const	0.00126	0.01537	0.32162	0.26654	0.67356	0.11484
Trait I Neg_Trait II	Sel_050	t_0	M_1000	p_6e-1	400	const	0.00129	0.01569	0.26562	-0.22058	0.06229	0.09885
Trait I	Sel_050	t_0	M_3000	p_6e-1	400	const	0.00133	0.01767	1.12637	0.89127	0.60276	0.22901
Trait I	Sel_050	t_0	M_3000	p_6e-1	400	GBR	0.0016	0.00733	0.8064	0.63916	0.40535	0.15923
Trait I	Sel_050	t_0	M_1000	p_10e-1	178	const	0.00191	0.01768	1.06196	0.85066	0.5454	0.17792
Trait I	Sel_050	t_0	M_1000	p_10e-1	400	const	0.00196	0.01806	1.14088	0.87148	0.57146	0.23621
Trait I	Sel_050	t_0	M_1000	p_10e-1	6390	const	0.00196	0.01839	1.15982	0.91005	0.57684	0.16482
Trait I	Sel_050	t_0	M_1000	p_4e-1	400	const	0.00197	0.01892	1.1337	0.91594	0.59512	0.24145
Trait I	Sel_050	t_0	M_1000	p_8e-1	400	const	0.00203	0.01823	1.12523	0.84927	0.55898	0.2262
Trait I	Sel_050	t_50	M_1000	p_6e-1	400	const	0.00203	0.02288	1.1109	0.85422	0.59605	0.21416
Trait I	Sel_050	t_150	M_1000	p_6e-1	400	const	0.00207	0.02956	1.14161	0.86106	0.49745	0.24876
Trait I	Sel_050	t_200	M_1000	p_6e-1	400	const	0.00207	0.0324	1.12291	0.9053	0.61561	0.19092
Trait I	Sel_050	t_0	M_1000	p_6e-1	400	const	0.00208	0.01814	1.13704	0.93856	0.57709	0.18126
Trait I	Sel_050	t_0	M_1000	p_6e-1	178	const	0.00212	0.01857	1.12903	0.87505	0.51834	0.23556
Trait I	Sel_050	t_100	M_1000	p_6e-1	400	const	0.00215	0.0267	1.21313	0.93595	0.63414	0.26022
Trait IV	Sel_050	t_0	M_1000	p_10e-1	400	const	0.00221	0.01907	0.25011	0.15608	0.19283	1.27805
Trait IV	Sel_050	t_0	M_1000	p_6e-1	400	const	0.00234	0.01929	0.22185	0.09309	0.16665	1.26555
Trait I	Sel_050	t_0	M_1000	p_6e-1	400	GBR	0.00247	0.00961	0.7957	0.63845	0.39618	0.15749
Trait I_NegTrait IV	Sel_050	t_0	M_1000	p_6e-1	400	const	0.0029	0.02261	0.91668	0.80982	0.38629	-1.11046
Trait I	Sel_075	t_0	M_1000	p_10e-1	178	const	0.0029	0.02193	1.65517	1.31374	0.82857	0.30005
Trait I	Sel_075	t_0	M_1000	p_10e-1	6390	const	0.00296	0.02201	1.68283	1.35503	0.83534	0.35428
Trait I_Trait IV	Sel_050	t_0	M_1000	p_6e-1	400	const	0.00351	0.02506	1.42237	1.07086	0.81903	1.47601
Trait I	Sel_050	t_0	M_300	p_6e-1	400	const	0.00353	0.0234	1.14727	0.8819	0.54081	0.16601
Trait I	Sel_100	t_0	M_1000	p_10e-1	178	const	0.0038	0.02664	2.14618	1.69252	1.05496	0.39487
Trait I_Bip	Sel_050	t_0	M_1000	p_6e-1	400	const	0.00384	0.02692	1.98313	1.96454	1.03916	0.40416
Trait I	Sel_100	t_0	M_1000	p_10e-1	6390	const	0.00392	0.02664	2.23101	1.78989	1.16682	0.33817
Trait I	Sel_050	t_0	M_300	p_6e-1	400	GBR	0.004	0.01557	0.80198	0.65357	0.43071	0.17875
Trait I	Sel_050	t_0	M_100	p_6e-1	400	const	0.00543	0.0316	1.09846	0.89066	0.54653	0.28883

### Sheet: SuppTab2
Selection	N (Trait I)	N (Trait II)	Test	Focal trait	mean Z	power/FPR	sd Z	SE power/FPR
Neu	100000	100000	marginal	Trait I	0.087	0.031	0.939	0.005
Neu	100000	100000	marginal	Trait II	0.163	0.045	0.963	0.007
Neu	100000	100000	joint	Trait I	-0.158	0.042	0.957	0.006
Neu	100000	100000	joint	Trait II	0.243	0.038	0.943	0.006
Neu	100000	10000	marginal	Trait I	-0.361	0.052	0.972	0.007
Neu	100000	10000	marginal	Trait II	-0.144	0.074	1.067	0.008
Neu	100000	10000	joint	Trait I	-0.119	0.044	0.922	0.006
Neu	100000	10000	joint	Trait II	-0.107	0.035	0.932	0.006
Neu	10000	100000	marginal	Trait I	0.284	0.07	1.037	0.008
Neu	10000	100000	marginal	Trait II	0.382	0.077	1.023	0.008
Neu	10000	100000	joint	Trait I	0.209	0.058	0.963	0.007
Neu	10000	100000	joint	Trait II	0.108	0.047	0.966	0.007
Neu	10000	10000	marginal	Trait I	0.357	0.074	1.03	0.008
Neu	10000	10000	marginal	Trait II	-0.195	0.072	1.068	0.008
Neu	10000	10000	joint	Trait I	0.105	0.071	1.1	0.008
Neu	10000	10000	joint	Trait II	-0.155	0.068	1.047	0.008
Trait I (+)	100000	100000	marginal	Trait I	3.975	0.941	1.359	0.007
Trait I (+)	100000	100000	marginal	Trait II	3.297	0.854	1.263	0.011
Trait I (+)	100000	100000	joint	Trait I	2.094	0.517	1.114	0.016
Trait I (+)	100000	100000	joint	Trait II	0.369	0.069	0.997	0.008
Trait I (+)	100000	10000	marginal	Trait I	3.916	0.957	1.23	0.006
Trait I (+)	100000	10000	marginal	Trait II	3.114	0.765	1.605	0.013
Trait I (+)	100000	10000	joint	Trait I	2.055	0.516	1.1	0.016
Trait I (+)	100000	10000	joint	Trait II	0.25	0.046	0.973	0.007
Trait I (+)	10000	100000	marginal	Trait I	2.87	0.69	1.499	0.015
Trait I (+)	10000	100000	marginal	Trait II	3.087	0.834	1.168	0.012
Trait I (+)	10000	100000	joint	Trait I	1.86	0.457	1.14	0.016
Trait I (+)	10000	100000	joint	Trait II	0.366	0.067	1.004	0.008
Trait I (+)	10000	10000	marginal	Trait I	3.185	0.84	1.411	0.012
Trait I (+)	10000	10000	marginal	Trait II	2.836	0.711	1.4	0.014
Trait I (+)	10000	10000	joint	Trait I	1.377	0.277	1.133	0.014
Trait I (+)	10000	10000	joint	Trait II	0.411	0.08	1.029	0.009

### Sheet: SuppTab3
Trait	GWAS code					Code	URL
Tanning	pigment_TANNING.UKBB_409K					UKBB_409K	https://data.broadinstitute.org/alkesgroup/UKBB/UKBB_409K/
Sunburn	pigment_SUNBURN.UKBB_409K					LTFH	https://data.broadinstitute.org/alkesgroup/UKBB/LTFH/
Hair	pigment_HAIR.UKBB_409K					neale_lab	https://docs.google.com/spreadsheets/d/1kvPoupSzsSFBNSztMzl04xMoSC3Kcx3CrjVf4yBmESU/edit?ts=5b5f17db#gid=227859291
Balding 1	body_BALDING1.UKBB_409K					pgc	https://www.med.unc.edu/pgc/download-results/
Balding 4	body_BALDING4.UKBB_409K					Jansen	https://ctg.cncr.nl/software/summary_statistics
Testosterone	Testosterone.neale_both_sexes
ApoB	ApoB.neale_both_sexes
AST	AST.neale_both_sexes
Glucose	Glucose.neale_both_sexes
Hb1A1c	Hb1A1c.neale_both_sexes
HDL	HDL.neale_both_sexes
LDL	LDL.neale_both_sexes
High cholesterol	disease_HI_CHOL_SELF_REP.UKBB_409K
Blood pressure (diastolic)	bp_DIASTOLICadjMEDz.UKBB_409K
Blood pressure (systolic)	bp_SYSTOLICadjMEDz.UKBB_409K
Cardiovascular disease	disease_CARDIOVASCULAR.UKBB_409K
CAD	CAD.LTFH
T2D	T2D.LTFH
Asthma	disease_ASTHMA_DIAGNOSED.UKBB_409K
Allergy/Eczema	disease_ALLERGY_ECZEMA_DIAGNOSED.UKBB_409K
Auto-immune disease	disease_AID_ALL.UKBB_409K
Thyroid disease	disease_THYROID_ANY_SELF_REP.UKBB_409K
BMI	body_BMIz.UKBB_409K
WHR-adj. BMI	body_WHRadjBMIz.UKBB_409K
Triglycerides	Triglycerides.neale_both_sexes
Basal metabolic rate	impedance_BASAL_METABOLIC_RATEz.UKBB_409K
Hip circumference	HipCircumference.neale_both_sexes
Waist circumference	WaistCircumference.neale_both_sexes
Height	body_HEIGHTz.UKBB_409K
BMD	bmd_HEEL_TSCOREz.UKBB_409K
Age at first birth	repro_AgeFirstBirth_Female.UKBB_409K
Age at menarche	repro_MENARCHE_AGE.UKBB_409K
Age at menopause	repro_MENOPAUSE_AGE.UKBB_409K
Birth weight of child	BirthWeightChild.neale_female
FVC	lung_FVCzSMOKE.UKBB_409K
FEV1/FVC	lung_FEV1FVCzSMOKE.UKBB_409K
Smoking	cov_SMOKING_STATUS.UKBB_409K
EduYears (UKBB)	cov_EDU_YEARS.UKBB_409K
Morning person	other_MORNINGPERSON.UKBB_409K
Neuroticism	mental_NEUROTICISM.UKBB_409K
Schizophrenia	Scz.pgc
Alzheimer's disease	AD.Jansen
Breast cancer	BreastCancer.LTFH
Prostate cancer	ProstateCancer.LTFH
Eosinophil count	blood_EOSINOPHIL_COUNT.UKBB_409K
Reticulocyte count	blood_HIGH_LIGHT_SCATTER_RETICULOCYTE_COUNT.UKBB_409K
Lymphocyte count	blood_LYMPHOCYTE_COUNT.UKBB_409K
Mean platelet vol.	blood_MEAN_PLATELET_VOL.UKBB_409K
Monocyte count	blood_MONOCYTE_COUNT.UKBB_409K
Platelet distn. width	blood_PLATELET_DISTRIB_WIDTH.UKBB_409K
Red blood cell count	blood_RED_COUNT.UKBB_409K
White blood cell count	blood_WHITE_COUNT.UKBB_409K
Red blood cell distn. Width	blood_RBC_DISTRIB_WIDTH.UKBB_409K
Platelet count	blood_PLATELET_COUNT.UKBB_409K
Mean sphered cell vol.	blood_MEAN_SPHERED_CELL_VOL.UKBB_409K
Mean corpuscular hemoglobin	blood_MEAN_CORPUSCULAR_HEMOGLOBIN.UKBB_409K

### Sheet: SuppTab4
Trait	sel gradient	se	Z	P_Z
Tanning	-0.356744	0.0456512	-7.81457	5.51525e-15
Sunburn	0.355926	0.0524326	6.78825	1.13505e-11
Hair	0.127651	0.026946	4.7373	2.16589e-06
Age at first birth	0.0546369	0.0149082	3.66489	0.000247447
EduYears (UKBB)	0.0388887	0.0106612	3.64768	0.000264621
BMD	0.0727765	0.0222402	3.27229	0.00106681
HbA1c	-0.0167207	0.00517888	-3.22864	0.0012438
Neuroticism	-0.0705755	0.0254191	-2.77648	0.00549516
Smoking	-0.225169	0.0848292	-2.65438	0.00794552
HDL	-0.156243	0.0803248	-1.94513	0.0517587
Thyroid disease	0.525547	0.270678	1.94159	0.0521863
FEV1/FVC	-0.054871	0.0284102	-1.93139	0.0534354
Waist circumference	-0.0057317	0.0031726	-1.80663	0.0708203
BMI	-0.0585236	0.0331128	-1.7674	0.0771609
WHR-adj. BMI	-0.0681882	0.0395192	-1.72544	0.0844476
Birth weight of child	-0.173418	0.107608	-1.61157	0.107056
Auto-immune disease	0.433283	0.288878	1.49988	0.133644
Basal metabolic rate	-0.057315	0.0388145	-1.47664	0.139772
Schizophrenia	-0.0222701	0.0153733	-1.44862	0.147445
LDL	-0.0579298	0.0406312	-1.42574	0.153942
Platelet distn. width	0.0281405	0.0213059	1.32078	0.186574
Balding 4	-0.0833106	0.066374	-1.25517	0.209417
Blood pressure (diastolic)	-0.04622	0.0370103	-1.24884	0.211723
Platelet count	0.0249401	0.0204414	1.22008	0.222436
Mean platelet vol.	0.0213764	0.0196571	1.08747	0.276831
ApoB	-0.131891	0.131643	-1.00188	0.316401
Hip circumference	-0.00373881	0.00385427	-0.970043	0.332025
Breast cancer	-0.455272	0.479415	-0.94964	0.342295
Prostate cancer	-0.281911	0.327203	-0.861577	0.38892
Red blood cell distn. Width	-0.0225541	0.0266755	-0.845499	0.397832
Eosinophil count	-0.0205724	0.0262436	-0.783899	0.4331
Mean corpuscular hemoglobin	0.0161528	0.0223907	0.721407	0.470659
Mean sphered cell vol.	0.0159957	0.0229802	0.696062	0.48639
Glucose	-0.0321429	0.047076	-0.682788	0.494741
Monocyte count	0.0152405	0.0246657	0.617882	0.536653
Lymphocyte count	0.0200334	0.0335447	0.597215	0.550364
CAD	0.127053	0.227485	0.558509	0.576497
Morning person	-0.0710028	0.145952	-0.486481	0.626626
FVC	0.0165141	0.0378526	0.436275	0.662638
Age at menopause	0.00357994	0.00842682	0.424827	0.670963
Cardiovascular disease	0.0401089	0.120168	0.333773	0.738551
T2D	-0.0413004	0.129421	-0.319116	0.749639
AST	-0.00164123	0.00516439	-0.317797	0.750639
Alzheimer's disease	0.0304226	0.11141	0.27307	0.784799
Asthma	-0.0559669	0.218287	-0.256391	0.797649
High cholesterol	0.0444613	0.190067	0.233925	0.815043
Allergy/Eczema	0.0377686	0.17686	0.213551	0.830897
Triglycerides	0.00531392	0.0263998	0.201286	0.840475
Testosterone	0.00320412	0.0160537	0.199587	0.841803
White blood cell count	0.00546182	0.0314685	0.173565	0.862208
Balding 1	-0.00851018	0.0525277	-0.162013	0.871296
Blood pressure (systolic)	0.00380388	0.033421	0.113817	0.909383
Height	-0.00148369	0.0189627	-0.0782425	0.937635
Red blood cell count	-0.00164706	0.0261454	-0.062996	0.94977
Age at menarche	-0.000325408	0.0212187	-0.0153359	0.987764
Reticulocyte count	-0.000109535	0.0285246	-0.00384003	0.996936

### Sheet: SuppTab5
Focal Trait	Conditional trait	Zmarg	Pmarg	Zjoint	Pjoint	R	P_R
EduYears (UKBB)	Sunburn	3.648	0.000265	2.327	0.02	-4.679	2.89e-06
T2D	Hb1A1c	-0.319	0.75	2.747	0.00602	4.335	1.45e-05
Hair	Tanning	4.737	2.17e-06	1.909	0.0563	-3.765	0.000167
Hb1A1c	T2D	-3.229	0.00124	-4.411	1.03e-05	-3.166	0.00155
Birth weight of child	Height	-1.612	0.107	-1.549	0.121	3.154	0.00161
Lymphocyte count	Monocyte count	0.597	0.55	-0.781	0.435	-3.114	0.00185
WHR-adj. BMI	Hb1A1c	-1.725	0.0844	0.099	0.921	2.972	0.00296
Height	BMI	-0.078	0.938	-0.338	0.735	-2.925	0.00345
Height	EduYears (UKBB)	-0.078	0.938	-0.916	0.36	-2.677	0.00743
Age at menarche	Waist circumference	-0.015	0.988	-0.75	0.453	-2.629	0.00855
Waist circumference	EduYears (UKBB)	-1.807	0.0708	-0.843	0.399	2.492	0.0127
Age at first birth	Waist circumference	3.665	0.000247	0.761	0.447	-2.489	0.0128
Eosinophil count	Monocyte count	-0.784	0.433	-1.125	0.261	-2.422	0.0154
Age at first birth	Height	3.665	0.000247	0.911	0.362	-2.403	0.0163
BMI	Age at menarche	-1.767	0.0772	-2.085	0.0371	-2.363	0.0181
Hb1A1c	Blood pressure (diastolic)	-3.229	0.00124	-1.953	0.0508	2.356	0.0185
EduYears (UKBB)	Age at first birth	3.648	0.000265	0.876	0.381	-2.346	0.019
Hair	Sunburn	4.737	2.17e-06	1.675	0.0939	-2.272	0.0231
EduYears (UKBB)	Height	3.648	0.000265	2.782	0.00541	-2.254	0.0242
High cholesterol	ApoB	0.234	0.815	2.049	0.0404	2.248	0.0246
Smoking	WHR-adj. BMI	-2.654	0.00795	-1.226	0.22	2.21	0.0271
ApoB	High cholesterol	-1.002	0.316	-2.258	0.0239	-2.159	0.0308
High cholesterol	LDL	0.234	0.815	1.922	0.0546	2.152	0.0314
T2D	Blood pressure (diastolic)	-0.319	0.75	0.28	0.779	2.095	0.0362
EduYears (UKBB)	Blood pressure (diastolic)	3.648	0.000265	2.282	0.0225	-2.076	0.0379
LDL	High cholesterol	-1.426	0.154	-2.308	0.021	-2.068	0.0386
Age at menarche	Age at first birth	-0.015	0.988	-0.745	0.456	-2.062	0.0392
BMI	EduYears (UKBB)	-1.767	0.0772	-1.163	0.245	2.049	0.0405
EduYears (UKBB)	Allergy/Eczema	3.648	0.000265	3.204	0.00135	-2.026	0.0427
Waist circumference	Hb1A1c	-1.807	0.0708	-1.06	0.289	2.009	0.0445
T2D	Age at first birth	-0.319	0.75	-0.064	0.949	1.995	0.0461
BMI	HDL	-1.767	0.0772	-1.73	0.0837	-1.978	0.048
EduYears (UKBB)	Neuroticism	3.648	0.000265	3.459	0.000542	-1.976	0.0481
Reticulocyte count	HDL	-0.004	0.997	-0.046	0.963	-1.97	0.0489
ApoB	LDL	-1.002	0.316	1.814	0.0696	1.968	0.0491
Hip circumference	Age at first birth	-0.97	0.332	-0.118	0.906	1.958	0.0503
Waist circumference	FEV1/FVC	-1.807	0.0708	-2.199	0.0279	1.941	0.0522
Age at first birth	FVC	3.665	0.000247	1.254	0.21	-1.931	0.0534
FEV1/FVC	BMI	-1.931	0.0534	-1.541	0.123	1.903	0.0571
BMI	Hip circumference	-1.767	0.0772	1.224	0.221	1.857	0.0633
Age at menarche	BMI	-0.015	0.988	-1.042	0.298	-1.841	0.0657
WHR-adj. BMI	Hip circumference	-1.725	0.0844	-2.161	0.0307	-1.825	0.0679
EduYears (UKBB)	WHR-adj. BMI	3.648	0.000265	3.189	0.00143	-1.817	0.0692
Age at first birth	BMI	3.665	0.000247	1.716	0.0862	-1.809	0.0704
LDL	ApoB	-1.426	0.154	-1.943	0.052	-1.778	0.0754
HDL	EduYears (UKBB)	-1.945	0.0518	-2.693	0.00708	-1.768	0.0771
Waist circumference	Blood pressure (diastolic)	-1.807	0.0708	-1.112	0.266	1.74	0.0819
BMI	Height	-1.767	0.0772	-2.593	0.00951	-1.727	0.0841
Tanning	Hair	-7.815	5.52e-15	-4.076	4.59e-05	1.723	0.0849
Sunburn	Hair	6.788	1.14e-11	2.284	0.0224	-1.723	0.0849
BMI	Waist circumference	-1.767	0.0772	1.153	0.249	1.722	0.085
WHR-adj. BMI	Waist circumference	-1.725	0.0844	-1.256	0.209	1.704	0.0884
Age at first birth	Blood pressure (diastolic)	3.665	0.000247	1.71	0.0872	-1.693	0.0904
Smoking	Age at first birth	-2.654	0.00795	-1.56	0.119	1.682	0.0926
Sunburn	Tanning	6.788	1.14e-11	0.548	0.583	-1.664	0.0961
Asthma	Eosinophil count	-0.256	0.798	-1.501	0.133	-1.642	0.101
Hip circumference	HDL	-0.97	0.332	-0.728	0.466	-1.628	0.104
T2D	Hip circumference	-0.319	0.75	0.742	0.458	1.624	0.104
HDL	Platelet distn. width	-1.945	0.0518	-1.027	0.304	1.618	0.106
High cholesterol	BMI	0.234	0.815	-0.226	0.821	-1.617	0.106
HDL	Age at first birth	-1.945	0.0518	-1.976	0.0481	-1.591	0.112
Hip circumference	WHR-adj. BMI	-0.97	0.332	-1.79	0.0735	-1.567	0.117
Eosinophil count	Asthma	-0.784	0.433	0.018	0.985	1.564	0.118
Smoking	EduYears (UKBB)	-2.654	0.00795	-1.512	0.131	1.538	0.124
Hip circumference	Birth weight of child	-0.97	0.332	-0.733	0.464	1.528	0.126
Triglycerides	Blood pressure (diastolic)	0.201	0.84	0.543	0.587	1.523	0.128
WHR-adj. BMI	FEV1/FVC	-1.725	0.0844	-1.886	0.0593	1.515	0.13
Neuroticism	Smoking	-2.776	0.0055	-2.189	0.0286	1.496	0.135
T2D	Smoking	-0.319	0.75	-0.667	0.505	-1.486	0.137
Smoking	Red blood cell count	-2.654	0.00795	-3.269	0.00108	-1.469	0.142
BMI	Age at menopause	-1.767	0.0772	-1.628	0.103	-1.459	0.144
Neuroticism	White blood cell count	-2.776	0.0055	-2.256	0.0241	1.453	0.146
White blood cell count	Monocyte count	0.174	0.862	-0.517	0.605	-1.439	0.15
Neuroticism	Age at first birth	-2.776	0.0055	-2.482	0.0131	1.437	0.151
Height	Waist circumference	-0.078	0.938	0.646	0.518	1.436	0.151
Basal metabolic rate	Smoking	-1.477	0.14	-1.006	0.314	1.393	0.163
Balding 4	Balding 1	-1.255	0.209	-1.472	0.141	-1.393	0.164
Age at first birth	Smoking	3.665	0.000247	2.231	0.0257	-1.39	0.165
Red blood cell count	Blood pressure (diastolic)	-0.063	0.95	0.61	0.542	1.389	0.165
Waist circumference	Triglycerides	-1.807	0.0708	-0.755	0.45	1.384	0.166
WHR-adj. BMI	Blood pressure (diastolic)	-1.725	0.0844	-0.342	0.732	1.373	0.17
Balding 1	Balding 4	-0.162	0.871	-1.335	0.182	-1.361	0.173
BMI	Hb1A1c	-1.767	0.0772	-1.175	0.24	1.357	0.175
Hip circumference	T2D	-0.97	0.332	-1.05	0.294	-1.337	0.181
Hip circumference	BMI	-0.97	0.332	-1.904	0.0569	-1.337	0.181
Hb1A1c	WHR-adj. BMI	-3.229	0.00124	-3.893	9.91e-05	-1.325	0.185
Height	Birth weight of child	-0.078	0.938	0.265	0.791	1.321	0.186
White blood cell count	Red blood cell count	0.174	0.862	-0.416	0.677	-1.304	0.192
Neuroticism	Reticulocyte count	-2.776	0.0055	-2.358	0.0184	1.297	0.195
BMI	Smoking	-1.767	0.0772	-0.949	0.343	1.265	0.206
Triglycerides	Waist circumference	0.201	0.84	-0.056	0.955	-1.25	0.211
Hip circumference	Triglycerides	-0.97	0.332	-0.86	0.39	-1.231	0.218
Allergy/Eczema	EduYears (UKBB)	0.214	0.831	0.535	0.593	1.228	0.22
Asthma	FEV1/FVC	-0.256	0.798	-0.87	0.384	-1.223	0.221
BMI	Age at first birth	-1.767	0.0772	-0.827	0.408	1.209	0.227
Allergy/Eczema	Eosinophil count	0.214	0.831	-1.002	0.316	-1.206	0.228
T2D	HDL	-0.319	0.75	-1.128	0.259	-1.205	0.228
Platelet distn. width	HDL	1.321	0.187	0.975	0.329	-1.202	0.229
T2D	WHR-adj. BMI	-0.319	0.75	-0.162	0.871	1.191	0.234
Birth weight of child	Hip circumference	-1.612	0.107	-2.083	0.0373	1.189	0.234
White blood cell count	Smoking	0.174	0.862	0.825	0.41	1.182	0.237
Age at first birth	Neuroticism	3.665	0.000247	2.072	0.0382	-1.182	0.237
Triglycerides	HDL	0.201	0.84	-1.372	0.17	-1.181	0.237
Age at menarche	Hip circumference	-0.015	0.988	-0.601	0.548	-1.179	0.238
Triglycerides	High cholesterol	0.201	0.84	-1.392	0.164	-1.167	0.243
Age at menarche	Height	-0.015	0.988	-0.393	0.694	-1.153	0.249
FEV1/FVC	Asthma	-1.931	0.0534	-1.47	0.141	-1.142	0.253
Allergy/Eczema	Asthma	0.214	0.831	0.817	0.414	1.13	0.259
Height	Age at first birth	-0.078	0.938	0.006	0.995	-1.084	0.278
Waist circumference	BMI	-1.807	0.0708	-1.777	0.0755	-1.08	0.28
Asthma	Allergy/Eczema	-0.256	0.798	-0.971	0.332	-1.049	0.294
Monocyte count	Lymphocyte count	0.618	0.537	2.349	0.0188	1.043	0.297
Triglycerides	Reticulocyte count	0.201	0.84	-0.807	0.42	-1.04	0.298
BMI	FVC	-1.767	0.0772	-1.539	0.124	-1.037	0.3
Neuroticism	EduYears (UKBB)	-2.776	0.0055	-2.687	0.00721	1.029	0.303
Blood pressure (diastolic)	Triglycerides	-1.249	0.212	-1.392	0.164	1.028	0.304
Age at menarche	T2D	-0.015	0.988	0.203	0.839	1.022	0.307
WHR-adj. BMI	HDL	-1.725	0.0844	-1.968	0.049	-1.02	0.308
Red blood cell count	Hb1A1c	-0.063	0.95	-0.274	0.784	-0.983	0.325
BMI	High cholesterol	-1.767	0.0772	-1.465	0.143	-0.982	0.326
FVC	Waist circumference	0.436	0.663	-0.104	0.917	-0.978	0.328
Blood pressure (diastolic)	EduYears (UKBB)	-1.249	0.212	-1.365	0.172	-0.97	0.332
Age at menopause	T2D	0.425	0.671	0.839	0.401	0.969	0.333
Age at first birth	EduYears (UKBB)	3.665	0.000247	2.422	0.0154	-0.969	0.333
Age at menopause	WHR-adj. BMI	0.425	0.671	0.695	0.487	0.966	0.334
Mean platelet vol.	Platelet distn. width	1.087	0.277	-0.221	0.825	-0.957	0.339
Smoking	Red blood cell distn. Width	-2.654	0.00795	-2.18	0.0293	0.943	0.345
BMI	Blood pressure (diastolic)	-1.767	0.0772	-1.716	0.0861	-0.938	0.348
HDL	Triglycerides	-1.945	0.0518	-1.58	0.114	-0.931	0.352
Hip circumference	Age at menarche	-0.97	0.332	-0.675	0.5	-0.921	0.357
Reticulocyte count	Triglycerides	-0.004	0.997	1.004	0.316	0.918	0.358
Blood pressure (diastolic)	Hip circumference	-1.249	0.212	-1.405	0.16	-0.882	0.378
Hb1A1c	BMI	-3.229	0.00124	-3.143	0.00167	-0.876	0.381
HDL	Hip circumference	-1.945	0.0518	-2.342	0.0192	0.874	0.382
Mean sphered cell vol.	Smoking	0.696	0.486	0.592	0.554	0.866	0.387
Mean sphered cell vol.	Smoking	0.696	0.486	0.592	0.554	0.866	0.387
HDL	Blood pressure (diastolic)	-1.945	0.0518	-2.219	0.0265	-0.859	0.39
Height	High cholesterol	-0.078	0.938	-0.361	0.718	-0.847	0.397
EduYears (UKBB)	Hip circumference	3.648	0.000265	3.377	0.000732	-0.844	0.399
White blood cell count	Neuroticism	0.174	0.862	0.434	0.664	-0.843	0.399
Blood pressure (diastolic)	Age at first birth	-1.249	0.212	-1.062	0.288	0.841	0.4
Hip circumference	FVC	-0.97	0.332	-1.155	0.248	-0.835	0.404
FVC	BMI	0.436	0.663	-0.374	0.709	-0.829	0.407
WHR-adj. BMI	Age at menarche	-1.725	0.0844	-1.381	0.167	0.812	0.417
EduYears (UKBB)	Smoking	3.648	0.000265	2.874	0.00405	-0.807	0.42
WHR-adj. BMI	High cholesterol	-1.725	0.0844	-0.933	0.351	0.798	0.425
FVC	EduYears (UKBB)	0.436	0.663	0.308	0.758	-0.797	0.425
Waist circumference	Hip circumference	-1.807	0.0708	-0.007	0.994	0.794	0.427
Eosinophil count	Allergy/Eczema	-0.784	0.433	0.568	0.57	0.793	0.428
Lymphocyte count	Smoking	0.597	0.55	0.404	0.686	0.791	0.429
WHR-adj. BMI	Height	-1.725	0.0844	-1.601	0.109	0.79	0.429
Age at first birth	T2D	3.665	0.000247	3.953	7.71e-05	0.769	0.442
Monocyte count	Eosinophil count	0.618	0.537	0.786	0.432	0.767	0.443
FVC	Age at first birth	0.436	0.663	-0.122	0.903	-0.763	0.445
Triglycerides	LDL	0.201	0.84	0.167	0.868	0.757	0.449
EduYears (UKBB)	FVC	3.648	0.000265	3.766	0.000166	-0.755	0.45
FVC	T2D	0.436	0.663	0.558	0.577	-0.75	0.453
Triglycerides	T2D	0.201	0.84	0.389	0.697	-0.735	0.462
Smoking	Basal metabolic rate	-2.654	0.00795	-1.871	0.0613	0.719	0.472
High cholesterol	Height	0.234	0.815	-0.738	0.46	-0.717	0.473
Red blood cell count	Smoking	-0.063	0.95	-0.188	0.851	-0.715	0.475
FEV1/FVC	Smoking	-1.931	0.0534	-1.722	0.085	0.707	0.479
Waist circumference	Age at menarche	-1.807	0.0708	-1.631	0.103	-0.706	0.48
T2D	Triglycerides	-0.319	0.75	0.431	0.666	0.701	0.484
Age at menarche	WHR-adj. BMI	-0.015	0.988	0.366	0.714	0.691	0.49
Waist circumference	Age at first birth	-1.807	0.0708	-1.51	0.131	0.676	0.499
Red blood cell distn. Width	Smoking	-0.845	0.398	-0.382	0.703	0.67	0.503
Smoking	Mean sphered cell vol.	-2.654	0.00795	-2.595	0.00947	0.656	0.512
Smoking	Mean sphered cell vol.	-2.654	0.00795	-2.595	0.00947	0.656	0.512
Lymphocyte count	White blood cell count	0.597	0.55	0.084	0.933	-0.648	0.517
FVC	Smoking	0.436	0.663	0.563	0.573	-0.646	0.518
Hip circumference	Reticulocyte count	-0.97	0.332	-0.904	0.366	-0.636	0.525
BMI	Triglycerides	-1.767	0.0772	-1.217	0.224	-0.631	0.528
Monocyte count	White blood cell count	0.618	0.537	1.276	0.202	0.62	0.535
FVC	Hip circumference	0.436	0.663	0.481	0.63	-0.608	0.543
Tanning	Sunburn	-7.815	5.52e-15	-1.832	0.067	0.606	0.544
T2D	Age at menarche	-0.319	0.75	-0.171	0.864	0.602	0.547
Age at menopause	Age at first birth	0.425	0.671	0.614	0.539	-0.591	0.554
FVC	WHR-adj. BMI	0.436	0.663	0.621	0.535	0.585	0.559
Waist circumference	HDL	-1.807	0.0708	-1.62	0.105	-0.577	0.564
Sunburn	EduYears (UKBB)	6.788	1.14e-11	7.265	3.72e-13	-0.57	0.569
Waist circumference	Age at menopause	-1.807	0.0708	-2.376	0.0175	0.569	0.569
Monocyte count	Smoking	0.618	0.537	0.902	0.367	0.564	0.573
Eosinophil count	White blood cell count	-0.784	0.433	-0.039	0.969	-0.548	0.584
Age at menopause	Waist circumference	0.425	0.671	0.072	0.942	-0.536	0.592
Lymphocyte count	Eosinophil count	0.597	0.55	0.237	0.813	0.535	0.593
Waist circumference	FVC	-1.807	0.0708	-1.602	0.109	-0.524	0.6
Blood pressure (diastolic)	Red blood cell count	-1.249	0.212	-0.421	0.674	0.524	0.6
Smoking	Reticulocyte count	-2.654	0.00795	-2.518	0.0118	0.522	0.602
Age at first birth	Hip circumference	3.665	0.000247	2.146	0.0318	-0.521	0.602
High cholesterol	Triglycerides	0.234	0.815	1.025	0.305	0.51	0.61
Hip circumference	Height	-0.97	0.332	-0.819	0.413	0.501	0.617
Blood pressure (diastolic)	T2D	-1.249	0.212	-1.08	0.28	-0.498	0.619
T2D	EduYears (UKBB)	-0.319	0.75	-0.689	0.491	0.494	0.621
Smoking	FVC	-2.654	0.00795	-2.58	0.00988	0.488	0.625
Blood pressure (diastolic)	WHR-adj. BMI	-1.249	0.212	-0.803	0.422	-0.487	0.627
Hip circumference	EduYears (UKBB)	-0.97	0.332	-0.842	0.4	0.485	0.628
EduYears (UKBB)	T2D	3.648	0.000265	3.859	0.000114	0.472	0.637
WHR-adj. BMI	Age at menopause	-1.725	0.0844	-1.654	0.0982	-0.472	0.637
Blood pressure (diastolic)	Hb1A1c	-1.249	0.212	-0.69	0.49	-0.467	0.64
WHR-adj. BMI	Triglycerides	-1.725	0.0844	-1.321	0.186	-0.456	0.649
HDL	BMI	-1.945	0.0518	-2.068	0.0387	-0.454	0.65
HDL	T2D	-1.945	0.0518	-3.048	0.00231	-0.446	0.656
Smoking	FEV1/FVC	-2.654	0.00795	-1.843	0.0653	0.439	0.66
Eosinophil count	Lymphocyte count	-0.784	0.433	-0.307	0.759	-0.439	0.661
Height	Hip circumference	-0.078	0.938	-0.224	0.823	0.43	0.667
Triglycerides	Age at first birth	0.201	0.84	0.085	0.932	0.425	0.671
T2D	BMI	-0.319	0.75	-0.432	0.666	-0.417	0.677
Reticulocyte count	Neuroticism	-0.004	0.997	0.215	0.829	0.404	0.686
White blood cell count	Eosinophil count	0.174	0.862	0.31	0.757	-0.402	0.688
Blood pressure (diastolic)	HDL	-1.249	0.212	-0.308	0.758	0.391	0.696
High cholesterol	WHR-adj. BMI	0.234	0.815	0.198	0.843	0.382	0.702
Smoking	Monocyte count	-2.654	0.00795	-2.353	0.0186	-0.378	0.705
High cholesterol	Blood pressure (diastolic)	0.234	0.815	-0.083	0.934	-0.372	0.71
Age at menopause	EduYears (UKBB)	0.425	0.671	0.631	0.528	0.363	0.717
Waist circumference	High cholesterol	-1.807	0.0708	-1.355	0.175	0.353	0.724
Smoking	Age at menopause	-2.654	0.00795	-3.3	0.000966	-0.339	0.735
Reticulocyte count	Hip circumference	-0.004	0.997	0.498	0.618	0.319	0.75
HDL	Reticulocyte count	-1.945	0.0518	-2.201	0.0277	0.312	0.755
Age at first birth	Age at menopause	3.665	0.000247	3.488	0.000487	-0.3	0.764
HDL	WHR-adj. BMI	-1.945	0.0518	-2.901	0.00372	-0.296	0.767
Hip circumference	Waist circumference	-0.97	0.332	-0.637	0.524	-0.293	0.77
WHR-adj. BMI	FVC	-1.725	0.0844	-1.899	0.0576	0.289	0.773
WHR-adj. BMI	EduYears (UKBB)	-1.725	0.0844	-1.693	0.0905	0.285	0.776
EduYears (UKBB)	BMI	3.648	0.000265	3.909	9.27e-05	-0.284	0.776
Height	Age at menarche	-0.078	0.938	0.231	0.817	-0.275	0.783
T2D	Waist circumference	-0.319	0.75	-0.472	0.637	-0.266	0.791
Triglycerides	BMI	0.201	0.84	-0.164	0.869	-0.262	0.793
LDL	Triglycerides	-1.426	0.154	-0.695	0.487	-0.251	0.801
Triglycerides	Hip circumference	0.201	0.84	0.229	0.819	-0.25	0.802
Blood pressure (diastolic)	Waist circumference	-1.249	0.212	-1.277	0.202	-0.235	0.814
Height	WHR-adj. BMI	-0.078	0.938	-0.791	0.429	0.227	0.82
BMI	FEV1/FVC	-1.767	0.0772	-2.287	0.0222	0.222	0.824
Hip circumference	Blood pressure (diastolic)	-0.97	0.332	-0.541	0.589	0.222	0.824
T2D	FVC	-0.319	0.75	-0.461	0.645	0.215	0.83
Waist circumference	T2D	-1.807	0.0708	-2.133	0.033	-0.211	0.833
WHR-adj. BMI	T2D	-1.725	0.0844	-1.162	0.245	0.206	0.837
White blood cell count	Lymphocyte count	0.174	0.862	0.495	0.62	0.205	0.837
Triglycerides	WHR-adj. BMI	0.201	0.84	0.314	0.754	0.2	0.842
Hb1A1c	Red blood cell count	-3.229	0.00124	-3.448	0.000564	0.18	0.857
Age at menopause	BMI	0.425	0.671	0.049	0.961	-0.178	0.858
HDL	Waist circumference	-1.945	0.0518	-1.799	0.0721	0.177	0.859
Age at first birth	Age at menarche	3.665	0.000247	3.752	0.000176	0.171	0.864
Age at first birth	WHR-adj. BMI	3.665	0.000247	3.534	0.000409	-0.171	0.864
Blood pressure (diastolic)	BMI	-1.249	0.212	-0.767	0.443	0.166	0.868
FEV1/FVC	Waist circumference	-1.931	0.0534	-1.706	0.0879	0.164	0.87
Blood pressure (diastolic)	High cholesterol	-1.249	0.212	-0.496	0.62	-0.164	0.87
Red blood cell count	White blood cell count	-0.063	0.95	-0.109	0.913	-0.159	0.874
High cholesterol	Waist circumference	0.234	0.815	-0.132	0.895	-0.158	0.875
EduYears (UKBB)	HDL	3.648	0.000265	4.167	3.09e-05	-0.148	0.883
WHR-adj. BMI	Age at first birth	-1.725	0.0844	-1.593	0.111	-0.144	0.885
Smoking	BMI	-2.654	0.00795	-2.598	0.00938	-0.143	0.886
Smoking	T2D	-2.654	0.00795	-2.975	0.00293	-0.139	0.89
Smoking	White blood cell count	-2.654	0.00795	-3.087	0.00202	-0.135	0.892
Age at first birth	Triglycerides	3.665	0.000247	3.896	9.78e-05	-0.123	0.902
High cholesterol	Smoking	0.234	0.815	0.223	0.824	-0.113	0.91
EduYears (UKBB)	Age at menopause	3.648	0.000265	3.013	0.00258	0.111	0.912
WHR-adj. BMI	Smoking	-1.725	0.0844	-1.645	0.0999	0.105	0.916
Age at first birth	HDL	3.665	0.000247	3.791	0.00015	-0.103	0.918
Reticulocyte count	Smoking	-0.004	0.997	-0.131	0.896	0.098	0.922
Smoking	Lymphocyte count	-2.654	0.00795	-2.275	0.0229	0.089	0.929
BMI	T2D	-1.767	0.0772	-1.463	0.143	0.085	0.932
Waist circumference	WHR-adj. BMI	-1.807	0.0708	-2.094	0.0363	0.083	0.934
Platelet distn. width	Mean platelet vol.	1.321	0.187	1.077	0.282	0.078	0.938
Smoking	High cholesterol	-2.654	0.00795	-1.821	0.0686	-0.078	0.938
Age at first birth	High cholesterol	3.665	0.000247	2.635	0.00841	0.071	0.943
Smoking	Neuroticism	-2.654	0.00795	-2.437	0.0148	-0.067	0.947
Age at menopause	Smoking	0.425	0.671	0.438	0.662	0.064	0.949
Waist circumference	Height	-1.807	0.0708	-2.351	0.0187	0.061	0.952
FEV1/FVC	WHR-adj. BMI	-1.931	0.0534	-1.824	0.0682	0.058	0.953
T2D	Age at menopause	-0.319	0.75	-0.227	0.821	0.054	0.957
High cholesterol	Age at first birth	0.234	0.815	0.541	0.589	0.03	0.976
EduYears (UKBB)	Waist circumference	3.648	0.000265	4.151	3.32e-05	-0.019	0.985
Hb1A1c	Waist circumference	-3.229	0.00124	-2.815	0.00488	-0.001	1
